# Convergent strigolactone perception via independent horizontal gene transfer of pre-adapted α/β-hydrolases

**DOI:** 10.1101/2025.03.14.642314

**Authors:** Qia Wang, Ye Ye, Lulu Wang, Yanlong Guan, Shuanghua Wang, Zhe Wang, Hang Sun, Steven M. Smith, Jinling Huang

## Abstract

Strigolactones (SLs) are not only phytohormones that influence multiple aspects of plant growth and development, but also signaling molecules for interactions between plants and certain fungi or bacteria. In plants, the SL receptor is an α/β-hydrolase (ABH) encoded by the *D14*/*KAI2* gene family, which is known to be derived from proteobacterial *RsbQ* through horizontal gene transfer (HGT). Here we show that the *CpD14*-*like* (*CDL*) gene family, which encodes another ABH exhibiting SL receptor functions in fungi, was acquired from actinobacteria via an independent HGT event. X-ray crystallographic experiments reveal that CDL and D14/KAI2/RsbQ (DKR) proteins have distinctive lid structures but maintain the same core ‘α/β fold’ and catalytic triad. Biochemical assays further show that both actinobacterial CDL and proteobacterial RsbQ can recognize and hydrolyze SLs, suggesting that they are pre-adapted for SL perception. This work demonstrates that independent HGT of pre-adapted genes can trigger convergent evolution of key innovations and provides insights into how SLs are sensed by organisms across kingdoms.
