## Supplementary material for "Convergent strigolactone perception via independent horizontal gene transfer of pre-adapted α/β-hydrolases": Data S2

### Sheet: Eurotiomycetes
Lineage	Species	Lifestyle	References	Notes	NCBI accession
Eurotiomycetes,Chaetothyriomycetidae,Chaetothyriales,Herpotrichiellaceae	Cladophialophora bantiana CBS 173.52	human and vertebrate pathogen	(Teixeira, et al. 2017)	Some species of Cladophialophora are plant pathogens or endophytes. (Badali, et al. 2008)	XP_016618238.1
	Cladophialophora psammophila CBS 110553	Isolated from hydrocarbon-polluted soil,use toluene and other related alkylbenzenes as carbon and energy source.	(Badali, et al. 2008)		XP_007746493.1
Eurotiomycetes,Eurotiomycetidae,Eurotiales,Trichocomaceae	Talaromyces amestolkiae	?		Talaromyces primarily contains saprophytic fungi，but some species are pathogens (Thrane, et al. 2017). Recent study suggest that Penicillium occitanis is affiliated to Talaromyces clade (Bravo-Ruiz, et al. 2017).	XP_040731688.1
	Talaromyces atroroseus	?			XP_020118051.1
	Talaromyces marneffei 11CN-20-091	human pathogen	(Cuomo, et al. 2020)		XP_054124800.1
	Talaromyces marneffei ATCC 18224	human pathogen	(Nierman, et al. 2015)		EEA18800.1
	Talaromyces pinophilus	?			KAF3391011.1
	Talaromyces stipitatus ATCC 10500	saprotroph	(Nierman, et al. 2015)		XP_002488269.1
	Talaromyces verruculosus	?			KUL86790.1
	Penicillium occitanis	plant pathogen	(Trigui-Lahiani and Gargouri 2007)		PCH07124.1
Eurotiomycetes,Chaetothyriomycetidae,Chaetothyriales,Cyphellophoraceae	Phialophora attinorum	possible ant symbiont	(Moreno, et al. 2015)	Phialophora attae，orth. var. is equivalent to Phialophora attinorum (NCBI Taxonomy ID: 1664694). Recent phylogenetic analyses suggest that this species is affiliated to the Cyphellophora clade, which includes human and plant related species (Crous, et al. 2020).	XP_018002055.1

### Sheet: Dothideomycetes
Lineage	Species	Lifestyle	References	Notes	NCBI accession
Dothideomycetes,Dothideomycetes incertae sedis	Peltaster fructicola	plant pathogen	(Xu, et al. 2016)		QIW98993.1
Dothideomycetes,Dothideomycetidae,Cladosporiales,Cladosporiaceae	Rachicladosporium antarcticum CCFEE 5527	extremophile (endolith)	(Coleine, et al. 2017)		OQO00496.1 OQN97724.1
	Rachicladosporium sp. CCFEE 5018	extremophile (endolith)	(Coleine, et al. 2018)		OQO26205.1 OQO28616.1
Dothideomycetes,Dothideomycetidae,Mycosphaerellales,Teratosphaeriaceae	Acidomyces richmondensis	extremophile (acidophile)	(Mosier, et al. 2016); (Haridas, et al. 2020)		KXL50999.1
	Baudoinia panamericana UAMH 10762	saprotroph	(Ohm, et al. 2012); (Haridas, et al. 2020)	Baudoinia panamericana UAMH 10762 is equivalent to Baudoinia compniacensis UAMH 10762 (https://www.ncbi.nlm.nih.gov/Taxonomy/Browser/wwwtax.cgi?mode=Info&id=717646&lvl=3&lin=f&keep=1&srchmode=1&unlock).	XP_007674928.1
	Neohortaea acidophila	extremophile (acidophile)	(Haridas, et al. 2020)	Hortaea acidophila is a basionym of Neohortaea acidophila (https://www.ncbi.nlm.nih.gov/Taxonomy/Browser/wwwtax.cgi).	XP_033594320.1 XP_033586766.1
	Teratosphaeria destructans	plant pathogen	(Havenga, et al. 2021)		KAH9825863.1
	Teratosphaeria nubilosa	plant pathogen	(Haridas, et al. 2020)		KAF2764030.1
Dothideomycetes,Dothideomycetidae,Myriangiales,Myriangiaceae	Myriangium duriaei CBS 260.36	insect pathogen	(Haridas, et al. 2020)		KAF2157936.1
Dothideomycetes,Dothideomycetidae,Trypetheliales,Trypetheliaceae	Viridothelium virens	lichen symbiont	(Haridas, et al. 2020)		KAF2238667.1
Dothideomycetes,Pleosporomycetidae,Aulographales,Rhizodiscinaceae	Rhizodiscina lignyota	saprotroph	(Haridas, et al. 2020)		KAF2100254.1

### Sheet: Sordariomycetes
Lineage	Species	Lifestyle	References	Notes	NCBI accession
Sordariomycetes,Hypocreomycetidae,Hypocreales,Bionectriaceae	Clonostachys byssicola	mycoparasite	(Krauss, et al. 2013)		CAG9981768.1
	Clonostachys rhizophaga	mycoparasite; plant pathogen	(Dugan, et al. 2012)		CAH0024657.1
	Clonostachys rosea	mycoparasite,nematode and insect parasite; saprotroph	(Toledo, et al. 2006); (Karlsson, et al. 2015)		VUC26570.1
	Clonostachys rosea f. rosea IK726	mycoparasite,nematode and insect parasite; saprotroph	(Toledo, et al. 2006); (Karlsson, et al. 2015)		CAG9953736.1
Sordariomycetes,Hypocreomycetidae,Hypocreales,Clavicipitaceae	Metarhizium rileyi	insect pathogen	(Shang, et al. 2016)	Nomuraea rileyi is the homotypic synonym of Metarhizium rileyi (NCBI Taxonomy ID: 1649241).	TWU73456.1
	Metarhizium rileyi RCEF 4871	insect pathogen	(Shang, et al. 2016)		OAA41728.1
	Pochonia chlamydosporia 170	nematode parasite	(Wang, et al. 2016)		XP_018142531.2
Sordariomycetes,Hypocreomycetidae,Hypocreales,Cordycipitaceae	Akanthomyces lecanii RCEF 1005	insect pathogen	(Shang, et al. 2016)	Lecanicillium lecanii is the homotypic synonym of Akanthomyces lecanii (NCBI Taxonomy ID: 2714763).	OAA75245.1
Sordariomycetes,Hypocreomycetidae,Hypocreales,Nectriaceae	Fusarium sp. NRRL 66182	plant pathogen	(Lupien, et al. 2017)		KAF4975507.1
Sordariomycetes,Sordariomycetes incertae sedis,Thyridiaceae	Thyridium curvatum	isolated from diesel fuel, and use biodiesel as sole carbon source.	(Varaljay, et al. 2019)	Phialemoniopsis curvata is the basionym of Thyridium curvatum (NCBI Taxonomy ID: 1093900)	XP_030989485.1
Sordariomycetes,Sordariomycetidae,Chaetosphaeriales,Chaetosphaeriaceae	Thozetella sp. PMI_491	plant endophyte	https://mycocosm.jgi.doe.gov/ThoPMI491_1/ThoPMI491_1.home.html		KAH8897318.1
Sordariomycetes,Sordariomycetidae,Diaporthales,Cryphonectriaceae	Cryphonectria parasitica EP155	plant pathogen	(Crouch, et al. 2020)		XP_040779045.1 XP_040780555.1
Sordariomycetes,Sordariomycetidae,Diaporthales,Diaporthaceae	Diaporthaceae sp. PMI_573	plant pathogen or endophyte	https://mycocosm.jgi.doe.gov/DiaPMI573_1/DiaPMI573_1.home.html	The Diaporthe species have been reported as plant pathogens, endophytes, or saprobes (Gomes, et al. 2013).	KAH8775232.1
	Diaporthe ampelina	plant pathogen	(Morales-Cruz, et al. 2015)		KKY39424.1
	Diaporthe citri	plant pathogen	(Chaisiri, et al. 2020)		XP_043019538.1
	Diaporthe ilicicola	plant pathogen	(Emanuel, et al. 2022)		KAI3391044.1
	Diaporthe batatas	plant pathogen	(Lee, et al. 2016)		XP_044644360.1
	Diaporthe helianthi	plant pathogen	(Baroncelli, et al. 2016)		POS79242.1
Sordariomycetes,Sordariomycetidae,Diaporthales,Schizoparmaceae	Coniella lustricola	isolated from submerged detritus	(Raudabaugh, et al. 2018)	The Coniella species commonly occur as plant pathogens, saprophytes, or saprobes (Raudabaugh, et al. 2018).	PSR79376.1 PSS00992.1
Sordariomycetes,Sordariomycetidae,Diaporthales,Valsaceae	Valsa mali	plant pathogen	(Yin, et al. 2015)		KUI70973.1
	Valsa mali var. pyri	plant pathogen	(Yin, et al. 2015)	Valsa mali var. pyri is the current name of Valsa pyri (NCBI Taxonomy ID: 694573)	KUI59776.1
	Valsa malicola	plant pathogen	(Wang, et al. 2007)		ROW01951.1
Sordariomycetes,Sordariomycetidae,Ophiostomatales,Ophiostomataceae	Sporothrix brasiliensis 5110	animal pathogen	(Teixeira, et al. 2014)		XP_040622054.1
	Sporothrix schenckii ATCC 58251	animal pathogen	(Cuomo, et al. 2014)		ERS99004.1
	Sporothrix schenckii 1099-18	animal pathogen	(Teixeira, et al. 2014)		XP_016586024.1
Sordariomycetes,Xylariomycetidae	Xylariales sp. PMI_506	plant endophyte	https://mycocosm.jgi.doe.gov/XylPMI506/XylPMI506.home.html		KAH8658334.1

### Sheet: Leotiomycetes
Lineage	Species	Lifestyle	References	Notes	NCBI accession
Leotiomycetes,Helotiales,Dermateaceae	Coleophoma crateriformis BP5796	saprotroph, endophyte, or plant pathogen	(Wingfield, et al. 2018)	The Coleophoma crateriformis BP5796 is consider to be Coleophoma cylindrospora BP5796 in (Wingfield, et al. 2018).	RDW59169.1
	Coleophoma cylindrospora BP6252	saprotroph, endophyte, or plant pathogen	(Wingfield, et al. 2018)		RDW63709.1
Leotiomycetes,Helotiales,Helotiaceae	Bisporella sp. PMI_857	plant endophyte	https://mycocosm.jgi.doe.gov/Bissp1/Bissp1.home.html		KAH8600850.1
Leotiomycetes,Helotiales,Helotiales incertae sedis	Chalara longipes BDJ	saprotroph	(Barbi, et al. 2020)		KAE9375900.1
Leotiomycetes,Helotiales,Hyaloscyphaceae	Hyaloscypha variabilis F	symbiotroph (ericoid mycorrhizal, ERM)	(Martino, et al. 2018)	Meliniomyces variabilis F is equivalent to Hyaloscypha variabilis F (NCBI Taxonomy ID: 1149755).	PMD41280.1
Leotiomycetes,Helotiales,Mollisiaceae	Acephala macrosclerotiorum	symbiotroph (ectomycorrhizal)	(Miyauchi, et al. 2020)		KAF8857505.1
	Phialocephala subalpina	plant endophyte	(Schlegel, et al. 2016)		CZR56699.1
Leotiomycetes,Leotiomycetes incertae sedis,Myxotrichaceae	Oidiodendron maius Zn	symbiotroph (ericoid mycorrhizal, ERM)	(Kohler, et al. 2015)		KIN02555.1 KIM99337.1
Leotiomycetes,Leotiomycetes incertae sedis	Scytalidium lignicola	plant pathogen	(Büttner, et al. 2018)		RFU33256.1
	Scytalidium sp. 3C	saprotroph	(Pavlov, et al. 2018)	Scytalidium sp. 3C is equivalent to Scytalidium candidum 3C in (Pavlov, et al. 2018).	RQM08488.1
Leotiomycetes,Leotiomycetes incertae sedis	Xylogone sp. PMI_703	symbiotroph, endophyte, or plant pathogen	https://mycocosm.jgi.doe.gov/XylPMI703_1/XylPMI703_1.home.html		KAH8819000.1

### Sheet: Reference list
Badali H, Gueidan C, Najafzadeh M, Bonifaz A, van den Ende AG, De Hoog GJSiM. 2008. Biodiversity of the genus Cladophialophora. 61:175-191.
Barbi F, Kohler A, Barry K, Baskaran P, Daum C, Fauchery L, Ihrmark K, Kuo A, LaButti K, Lipzen AJEm. 2020. Fungal ecological strategies reflected in gene transcription‐a case study of two litter decomposers. 22:1089-1103.
Baroncelli R, Scala F, Vergara M, Thon MR, Ruocco MJGD. 2016. Draft whole-genome sequence of the Diaporthe helianthi 7/96 strain, causal agent of sunflower stem canker. 10:151-152.
Bravo-Ruiz G, Sassi AH, Marcet-Houben M, Di Pietro A, Gargouri A, Gabaldon T, Roncero MIGJFim. 2017. Regulatory mechanisms of a highly pectinolytic mutant of Penicillium occitanis and functional analysis of a candidate gene in the plant pathogen Fusarium oxysporum. 8:1627.
Büttner E, Gebauer AM, Hofrichter M, Liers C, Kellner HJMra. 2018. Draft genome sequence of Scytalidium lignicola DSM 105466, a ubiquitous saprotrophic fungus. 7:e01208-01218.
Chaisiri C, Liu X-Y, Lin Y, Li J-B, Xiong B, Luo C-XJP. 2020. Phylogenetic analysis and development of molecular tool for detection of Diaporthe citri causing melanose disease of citrus. 9:329.
Coleine C, Masonjones S, Selbmann L, Zucconi L, Onofri S, Pacelli C, Stajich JEJGa. 2017. Draft genome sequences of the Antarctic endolithic fungi Rachicladosporium antarcticum CCFEE 5527 and Rachicladosporium sp. CCFEE 5018. 5:e00397-00317.
Crouch JA, Dawe A, Aerts A, Barry K, Churchill AC, Grimwood J, Hillman BI, Milgroom MG, Pangilinan J, Smith MJP. 2020. Genome sequence of the chestnut blight fungus Cryphonectria parasitica EP155: a fundamental resource for an archetypical invasive plant pathogen. 110:1180-1188.
Crous PW, Cowan DA, Maggs-Kölling G, Yilmaz N, Larsson E, Angelini C, Brandrud T, Dearnaley J, Dima B, Dovana FJPMP, et al. 2020. Fungal Planet description sheets: 1112–1181. 45:251.
Cuomo CA, Rodriguez-Del Valle N, Perez-Sanchez L, Abouelleil A, Goldberg J, Young S, Zeng Q, Birren BWJGa. 2014. Genome sequence of the pathogenic fungus Sporothrix schenckii (ATCC 58251). 2:e00446-00414.
Cuomo CA, Shea T, Nguyen T, Ashton P, Perfect J, Le TJMRA. 2020. Complete genome sequences for two Talaromyces marneffei clinical isolates from northern and southern Vietnam. 9:e01367-01319.
Dugan F, LUPIEN SL, Chen WJNAF. 2012. Clonostachys rhizophaga and other fungi from chickpea debris in the Palouse region of the Pacific Northwest, USA.
Emanuel IB, Konkel ZM, Scott KL, Valero David GE, Slot JC, Peduto Hand FJMRA. 2022. Whole-Genome Sequence Data for the Holotype Strain of Diaporthe ilicicola, a Fungus Associated with Latent Fruit Rot in Deciduous Holly.e00631-00622.
Gomes R, Glienke C, Videira S, Lombard L, Groenewald J, Crous PJP-MP, Fungi Eo. 2013. Diaporthe: a genus of endophytic, saprobic and plant pathogenic fungi. 31:1-41.
Haridas S, Albert R, Binder M, Bloem J, LaButti K, Salamov A, Andreopoulos B, Baker S, Barry K, Bills GJSim. 2020. 101 Dothideomycetes genomes: a test case for predicting lifestyles and emergence of pathogens. 95:5-169.
Havenga M, Wingfield BD, Wingfield MJ, Dreyer LL, Roets F, Aylward J. 2021. Genetic response to nitrogen starvation in the aggressive Eucalyptus foliar pathogen Teratosphaeria destructans. Current Genetics 67:981-990.
Karlsson M, Durling MB, Choi J, Kosawang C, Lackner G, Tzelepis GD, Nygren K, Dubey MK, Kamou N, Levasseur AJGb, et al. 2015. Insights on the evolution of mycoparasitism from the genome of Clonostachys rosea. 7:465-480.
Kohler A, Kuo A, Nagy LG, Morin E, Barry KW, Buscot F, Canbäck B, Choi C, Cichocki N, Clum AJNg. 2015. Convergent losses of decay mechanisms and rapid turnover of symbiosis genes in mycorrhizal mutualists. 47:410-415.
Krauss U, ten Hoopen M, Rees R, Stirrup T, Argyle T, George A, Arroyo C, Corrales E, Casanoves F. 2013. Mycoparasitism by Clonostachys byssicola and Clonostachys rosea on Trichoderma spp. from cocoa (Theobroma cacao) and implication for the design of mixed biocontrol agents. Biological Control 67:317-327.
Lee Y, Mannaa M, Jeong J-J, Lee H-U, Kim W, Kim KJPD. 2016. First report of dry rot of sweetpotato (Ipomoea batatas) caused by Diaporthe batatas in Korea. 100:1786-1786.
Lupien S, Dugan F, Ward K, O’Donnell KJPD. 2017. Wilt, crown, and root rot of common rose mallow (Hibiscus moscheutos) caused by a novel Fusarium sp. 101:354-358.
Martino E, Morin E, Grelet GA, Kuo A, Kohler A, Daghino S, Barry KW, Cichocki N, Clum A, Dockter RBJNP. 2018. Comparative genomics and transcriptomics depict ericoid mycorrhizal fungi as versatile saprotrophs and plant mutualists. 217:1213-1229.
Miyauchi S, Kiss E, Kuo A, Drula E, Kohler A, Sánchez-García M, Morin E, Andreopoulos B, Barry KW, Bonito GJNc. 2020. Large-scale genome sequencing of mycorrhizal fungi provides insights into the early evolution of symbiotic traits. 11:1-17.
Morales-Cruz A, Amrine KC, Blanco-Ulate B, Lawrence DP, Travadon R, Rolshausen PE, Baumgartner K, Cantu DJBg. 2015. Distinctive expansion of gene families associated with plant cell wall degradation, secondary metabolism, and nutrient uptake in the genomes of grapevine trunk pathogens. 16:1-22.
Moreno LF, Stielow JB, de Vries M, Weiss VA, Vicente VA, de Hoog SJGA. 2015. Draft genome sequence of the ant-associated fungus Phialophora attae (CBS 131958). 3:e01099-01015.
Mosier AC, Miller CS, Frischkorn KR, Ohm RA, Li Z, LaButti K, Lapidus A, Lipzen A, Chen C, Johnson JJFim. 2016. Fungi contribute critical but spatially varying roles in nitrogen and carbon cycling in acid mine drainage. 7:238.
Nierman WC, Fedorova-Abrams ND, Andrianopoulos AJGA. 2015. Genome sequence of the AIDS-associated pathogen Penicillium marneffei (ATCC18224) and its near taxonomic relative Talaromyces stipitatus (ATCC10500). 3:e01559-01514.
Ohm RA, Feau N, Henrissat B, Schoch CL, Horwitz BA, Barry KW, Condon BJ, Copeland AC, Dhillon B, Glaser FJPp. 2012. Diverse lifestyles and strategies of plant pathogenesis encoded in the genomes of eighteen Dothideomycetes fungi. 8:e1003037.
Pavlov IY, Bobrov KS, Sumacheva AD, Masharsky AE, Polev DE, Zhurishkina EV, Kulminskaya AAJJobm. 2018. Scytalidium candidum 3C is a new name for the Geotrichum candidum Link 3C strain. 58:883-891.
Raudabaugh DB, Iturriaga T, Carver A, Mondo S, Pangilinan J, Lipzen A, He G, Amirebrahimi M, Grigoriev IV, Miller ANJMP. 2018. Coniella lustricola, a new species from submerged detritus. 17:191-203.
Schlegel M, Münsterkötter M, Güldener U, Bruggmann R, Duò A, Hainaut M, Henrissat B, Sieber CMK, Hoffmeister D, Grünig CR. 2016. Globally distributed root endophyte Phialocephala subalpina links pathogenic and saprophytic lifestyles. BMC Genomics 17:1015.
Shang Y, Xiao G, Zheng P, Cen K, Zhan S, Wang CJGb, evolution. 2016. Divergent and convergent evolution of fungal pathogenicity. 8:1374-1387.
Teixeira MdM, Moreno LF, Stielow B, Muszewska A, Hainaut M, Gonzaga L, Abouelleil A, Patané J, Priest M, Souza RJSim. 2017. Exploring the genomic diversity of black yeasts and relatives (Chaetothyriales, Ascomycota). 86:i-i.
Teixeira MM, de Almeida LG, Kubitschek-Barreira P, Alves FL, Kioshima ES, Abadio AK, Fernandes L, Derengowski LS, Ferreira KS, Souza RCJBg. 2014. Comparative genomics of the major fungal agents of human and animal Sporotrichosis: Sporothrix schenckii and Sporothrix brasiliensis. 15:1-22.
Thrane U, Rasmussen KB, Petersen B, Rasmussen S, Sicheritz-Pontén T, Mortensen UHJGA. 2017. Genome sequence of Talaromyces atroroseus, which produces red colorants for the food industry. 5:e01736-01716.
Toledo A, Virla E, Humber R, Paradell S, Lastra CLJJoip. 2006. First record of Clonostachys rosea (Ascomycota: Hypocreales) as an entomopathogenic fungus of Oncometopia tucumana and Sonesimia grossa (Hemiptera: Cicadellidae) in Argentina. 92:7-10.
Trigui-Lahiani H, Gargouri A. 2007. Cloning, genomic organisation and mRNA expression of a pectin lyase gene from a mutant strain of Penicillium occitanis. Gene 388:54-60.
Varaljay VA, Lyon WJ, Crouch AL, Drake CA, Hollomon JM, Nadeau LJ, Nunn HS, Stevenson BS, Bojanowski CL, Crookes-Goodson WJJMRA. 2019. Draft Genome Sequence of Filamentous Fungus Phialemoniopsis curvata, Isolated from Diesel Fuel. 8:e00400-00419.
Wang G, Liu Z, Lin R, Li E, Mao Z, Ling J, Yang Y, Yin W-B, Xie BJPp. 2016. Biosynthesis of antibiotic leucinostatins in bio-control fungus Purpureocillium lilacinum and their inhibition on Phytophthora revealed by genome mining. 12:e1005685.
Wang X, Zang R, Wang L, Kang Z, Huang LJSSS. 2007. The occurrence of Valsa malicola on apple trees and its pathogenicity. 43:23-26.
Wingfield BD, Bills GF, Dong Y, Huang W, Nel WJ, Swalarsk-Parry BS, Vaghefi N, Wilken PM, An Z, de Beer ZW, et al. 2018. IMA Genome-F 9: Draft genome sequence of Annulohypoxylon stygium, Aspergillus mulundensis, Berkeleyomyces basicola (syn. Thielaviopsis basicola), Ceratocystis smalleyi, two Cercospora beticola strains, Coleophoma cylindrospora, Fusarium fracticaudum, Phialophora cf. hyalina, an…
Xu C, Chen H, Gleason ML, Xu J-R, Liu H, Zhang R, Sun G. 2016. Peltaster fructicola genome reveals evolution from an invasive phytopathogen to an ectophytic parasite. Scientific Reports 6:22926.
Yin Z, Liu H, Li Z, Ke X, Dou D, Gao X, Song N, Dai Q, Wu Y, Xu JRJNP. 2015. Genome sequence of Valsa canker pathogens uncovers a potential adaptation of colonization of woody bark. 208:1202-1216.
